# Temporal dynamics and functional divergence of the chloroplast division apparatus in *Oryza sativa*

**DOI:** 10.64898/2026.06.26.734771

**Authors:** Caijin Chen, Lei Hua, Andrew R. G. Plackett, Ana Rita Borba, Na Wang, Ruth M. Donald, Susan Stanley, Kumari Billakurthi, Tina Schreier, Tianshu Sun, Julian M. Hibberd

## Abstract

- Chloroplast division is governed by a conserved protein machinery, yet empirical characterization of these regulators remains limited in rice, a primary target for C_4_ engineering. Increased chloroplast occupancy in bundle sheath cells is a hallmark of the C_4_ pathway and so manipulating division is a potential strategy to achieve this goal.
- Through developmental transcript profiling and image analysis, we identified a discrete window of active chloroplast proliferation in rice leaves, coinciding with peak expression of conserved plastid division genes. Functional characterization via overexpression revealed regulatory behaviours distinct from those in *Arabidopsis thaliana*. Overexpression of *OsFtsZ1&2* resulted in fewer, enlarged chloroplasts per bundle sheath cell, whereas *OsMCD1&OsMinE* restricted plastid expansion without altering division rates. Conversely, overexpressing *OsPDV1&2* or *OsARC6&OsDRP5B* increased plastid size without affecting total count. When Os*PDV1&2* were co-expressed with transcriptional regulator *ZmG2*, we observed modest increases in chloroplast size alongside reduced stomatal aperture, increased stomatal density, and higher intrinsic water-use efficiency.
- The results define the temporal landscape of plastid biogenesis in rice and demonstrate divergence across lineages. Our findings suggest that manipulating the division apparatus is insufficient to drive C_4_-like chloroplast biogenesis in the rice bundle sheath, highlighting the complexity of plastid-host cell coordination in cereals.
