## Supplementary material for "Temporal dynamics and functional divergence of the chloroplast division apparatus in *Oryza sativa*": S tables

### Sheet: Table S1
Table S1 Construct information in this study.
Transgenic lines (Kitaake)	L1s									backbone
	R1	R2	R3	R4	R5	R6	F1	F2	F3
OE-OsMINE & OsMCD1	pOsAct::HygR:Tnos	pOsSIR::dTALE:Tnos	STAP62:RC2-mTurquoise2:T35S	STAP56::OSMINE:TACT2	STAP45::OsMCD1:TMAS					PAGM37443
OE-OsARC6& OsDRP5B	pOsAct::HygR:Tnos	pOsSIR::dTALE:Tnos	STAP62:RC2-mTurquoise2:T35S	STAP56::OsARC6:TACT2	STAP45::OsDRP5B:TMAS					PAGM37443
OE-ZmG2,OsARC6& OsDRP5B	pOsAct::HygR:Tnos	pOsSIR::dTALE:Tnos	STAP62:RC2-mTurquoise2:T35S	STAP56::OsARC6:TACT2	STAP45::OsDRP5B:TMAS	STAP4::ZmG2:TOCS				PAGM37443
OE-OsPDV1&OsPDV2	pOsAct::HygR:Tnos	pZmUbi::dTALE:Tnos	pOsSIR::RC2-mTurquoise2:TACT2	STAP62::-OsPDV2:T35S	STAP62::OsPDV1:T35S					PAGM37443
OE-OsFtsZ1& OsFtsZ2	pL1V-R1-pOsAct::BAR:Tnos-18388	pZmUbi::OsFtsZ1-F2A-OsFtsZ2:Tocs								PAGM37443
OE-ZmG2,OsPDV1& OsPDV2	pOsAct::HygR:Tnos						pZjPCK::dTALE1::Tnos	STAP4::OsPDV1c::Tnos	STAP4::OsPDV2:Tnos	PAGM37443

### Sheet: Table S2
Table S2. Bar gene copy number in T₀ overexpression lines of OsFtsZ1 and OsFtsZ2.
#259 OE-FtsZ1&2	Southern Blot
T0 lines	Bar copy No.
259-2	7
259-3	1
259-4	1
259-6	2
259-14	1
259-15	3
259-17	4
259-21	1
259-36	2
259-41	4
259-42	4
259-43	2
259-44	1
259-45	2
259-46	2
259-48	6
259-49	1
259-50	3
259-51	1
259-52	2
259-53	2
259-54	1
259-55	2
The green highlighted lines carrying single-copy insertions were selected for propagation to the next generation.
Note: This analysis was performed using Southern blotting; however, the original blot image could not be located, and only the bar copy number results are available.

### Sheet: Table S3
Table S3. Hygromycin resistance gene copy number in T₀ overexpression lines of OsMinE and OsMCD1.
#333 OE-MinE&MCD1	Taqman based approach
T0 lines	Hyg copy number
333-1	1
333-2	2
333-3	1
333-4	1
333-5	1
333-6	1
333-7	1
333-9	1
333-10	6
333-11	1
333-12	1
333-14	8
333-16	6
333-19	1
333-20	1
333-21	6
333-23	1
333-24	4
333-25	6
333-27	1
333-29	1
333-31	11
333-32	3
333-33	2
333-34	1
333-36	1
333-37	1
333-38	6
333-39	1
333-40	9
333-41	1
333-42	2
The green highlighted lines carrying single-copy insertions were selected for propagation to the next generation.
DNA samples from T0 lines were submitted to AttoDNA, where a TaqMan-based approach was used to assess hygromycin insertion copy number

### Sheet: Table S4
Table S4. Hygromycin resistance gene copy number in T₀ overexpression lines of OsPDV1&2
#308 OE-PDV1&2	Taqman based approach
T0 lines	Hyg copy number
308-4	6
308-9	1
308-17	1
308-26	1
308-27	1
308-28	1
308-29	1
308-30	1
The green highlighted lines carrying single-copy insertions were selected for propagation to the next generation.
DNA samples from T0 lines were submitted to AttoDNA, where a TaqMan-based approach was used to assess hygromycin insertion copy number

### Sheet: Table S5
Table S5. Two-way ANOVA of net CO₂ assimilation rate, stomatal conductance, and intrinsic water-use efficiency in Leaf 9, showing the effects of genotype, light intensity, and their interaction.
Traits	Light intensity	Genotypes	Treatment *Light intensity
Assimilation	188.8***	2.9 ns	0.6 ns
Stomatal conductance	20.7***	5.2***	0.53 ns
Intrinsic water use efficiency	53.1***	6.7**	0.58 ns
Stars above violin plots or box plots indicate statistically significant differences between overexpression lines and corresponding nulls, as determined by independent t-test: p ≤ 0.05 (*), p ≤ 0.01 (**), p ≤ 0.001 (***). Non-significant comparisons are labelled as “ns”.

### Sheet: Table S6
Table S6. Pairwise comparisons among genotypes for net CO₂ assimilation rate, stomatal conductance, and intrinsic water-use efficiency in Leaf 9.
Genotypes	Assimilation	Stomatal conductance	iWUE
UBIpro:G2&PCKpro:PDVs OE vs Null	ns	**	**
UBIpro:G2&PCKpro:PDVs OE vs UBIpro:G2 OE	ns	ns	ns
UBIpro:G2 OE vs Nulls	ns	ns	**
Stars above violin plots or box plots indicate statistically significant differences between overexpression lines and corresponding nulls, as determined by independent t-test: p ≤ 0.05 (*), p ≤ 0.01 (**), p ≤ 0.001 (***). Non-significant comparisons are labelled as “ns”.
